# Limited accessibility of nitrogen supplied as amino acids, amides, and amines as energy sources for marine *Thaumarchaeota*

**DOI:** 10.1101/2021.07.22.453390

**Authors:** Julian Damashek, Barbara Bayer, Gerhard J. Herndl, Natalie J. Wallsgrove, Tamara Allen, Brian N. Popp, James T. Hollibaugh

**Author notes:** **Corresponding authors:** Julian Damashek, 1600 Burrstone Road, Utica, NY 13502 •, •, James T. Hollibaugh, 325 Sanford Drive, Athens, GA 30602 •, •.

## Abstract

Genomic and physiological evidence from some strains of ammonia-oxidizing *Thaumarchaeota* demonstrate their additional ability to oxidize nitrogen (N) supplied as urea or cyanate, fueling conjecture about their ability to conserve energy by directly oxidizing reduced N from other dissolved organic nitrogen (DON) compounds. Similarly, field studies have shown rapid oxidation of polyamine-N in the ocean, but it is unclear whether *Thaumarchaeota* oxidize polyamine-N directly or whether heterotrophic DON remineralization is required. We tested growth of two marine *Nitrosopumilus* isolates on DON compounds including polyamines, amino acids, primary amines, and amides as their sole energy source. Though axenic cultures only consumed N supplied as ammonium or urea, there was rapid but inconsistent oxidation of N from the polyamine putrescine when cultures included a heterotrophic bacterium. Surprisingly, axenic cultures oxidized ^15^N-putrescine during growth on ammonia, suggesting co-metabolism or accelerated breakdown of putrescine by reactive metabolic byproducts. Nitric oxide, hydrogen peroxide, or peroxynitrite did not oxidize putrescine in sterile seawater. These data suggest that the N in common DON molecules is not directly accessible to marine *Thaumarchaeota*, with thaumarchaeal oxidation (and presumably assimilation) of DON-N requiring initial heterotrophic remineralization. However, reactive byproducts or enzymatic co-metabolism may facilitate limited thaumarchaeal DON-N oxidation.
