## Supplemental Table S1 for "Limited accessibility of nitrogen supplied as amino acids, amides, and amines as energy sources for marine *Thaumarchaeota*"

### Sheet: primers
	Bacterial 16S rRNA	Thaumarchaeal 16S rRNA
Forward primer	BACT1369F	GI_334F
	CGGTGAATACGTTCYCGG	AGATGGGTACTGAGACACGGAC
Reverse primer	PROK1492R	GI_554R
	GGWTACCTTGTTACGACTT	CTGTAGGCCCAATAATCATCCT
Probe	TM1389F	TM519AR
	FAM-CTTGTACACACCGCCCGTC-BHQ1	FAM-TTACCGCGGCGGCTGGCAC-BHQ1
Reference	Suzuki et al., 2000	Suzuki et al., 2000
Cycling conditions	94ºC, 2 m	94ºC, 2 m
	35 cycles of:	40 cycles of:
	94ºC, 15 s	94ºC, 15 s
	56ºC, 1 m	59ºC, 1 m
	Acquisition at 56ºC	Acquisition at 59ºC
Number of plates run	3	3
Standard curve r2 (mean±SD)	0.987±0.008	0.992±0.002
Primer efficiency (mean±SD, %)	106.0±2.7	101.9±2.4
